# Expanding functional protein sequence space using generative adversarial networks

**DOI:** 10.1101/789719

**Authors:** Donatas Repecka, Vykintas Jauniskis, Laurynas Karpus, Elzbieta Rembeza, Jan Zrimec, Simona Poviloniene, Irmantas Rokaitis, Audrius Laurynenas, Wissam Abuajwa, Otto Savolainen, Rolandas Meskys, Martin K. M. Engqvist, Aleksej Zelezniak

## Abstract

*De novo* protein design for catalysis of any desired chemical reaction is a long standing goal in protein engineering, due to the broad spectrum of technological, scientific and medical applications. Currently, mapping protein sequence to protein function is, however, neither computationionally nor experimentally tangible ^1,2^. Here we developed ProteinGAN, a specialised variant of the generative adversarial network ^3^ that is able to ‘learn’ natural protein sequence diversity and enables the generation of functional protein sequences. ProteinGAN learns the evolutionary relationships of protein sequences directly from the complex multidimensional amino acid sequence space and creates new, highly diverse sequence variants with natural-like physical properties. Using malate dehydrogenase as a template enzyme, we show that 24% of the ProteinGAN-generated and experimentally tested sequences are soluble and display wild-type level catalytic activity in the tested conditions *in vitro*, even in highly mutated (>100 mutations) sequences. ProteinGAN therefore demonstrates the potential of artificial intelligence to rapidly generate highly diverse novel functional proteins within the allowed biological constraints of the sequence space.
