## Supplementary Table 2 for "Expanding functional protein sequence space using generative adversarial networks"

### Sheet: Sheet1
Batch01 - 2019-05-28
Sequence ID	Amino acid sequence	Length	Identity to closest real sequence in dataset
MDH_0002	MGRKKIALIGGGQIGQILALLAAQREFGDVTIFDIPQFEGPVKGKALDLWEVSPVEGYDCNLQGTSDYKDIAGADVVIITAGLPRKPGMSRDDLLATNVKIISDVAKNVKEYAPDAFVIVVTNPLDAMVYTFHKVSGFPKERVCGMAGVLDTARWRAFIAMELNVSVEDVAGTVLGGHGPTMVPLPRLTTVGGVPLPELLDAETIERIAKRTREAGTEIVKLFGNGSAFFSPAGSAIQMAESYLLDKKRVLPCAALCEGEYGIDGLFIGVPCRIGAGGVEKIYEITLEDEERKLLEATVQAVKKTVGEVNV	311	REAL SEQUENCE
MDH_0003	MSTPSSTPHPSASVTESTRAAHPPVTVTVTGAGGQIGYALLFRIAAGDMLGASTPVRLRLLEVPQGLASAEGAALELQDGAFPLLESLEVTDSPERAFDGTNVALLVGSRPRAAGMERADLLAANGGIFGPQGAALNAHAADDVRVLVVGNPANTNALIAQQNAPDIPADRFTALTRLDHNRALAQLAAKLEVPVSSVRDVTIWGNHSTTQYPDVFHALAEERPVRDLVDEAWLAEEFIPRVAGRGAEIIDARGSSSAASAASAAIDHVRDWVHGTRNGWTSVALPSTGAYGVPEGIVSSFPVHSIDGRWVVVEGLDVNAFSRRRIDLSVDELLEERAAVAARGLLPS	348	REAL SEQUENCE
MDH_0004	MRREPVKAPVRVAVTGAAGQISYSLLFRIAAGEMLGPDQPVILQMLEITPALEALNGVAMELDDCAFPLLAGMVQTDDPNVAFKDADYALLVGARPRGPGMERKDLLEANAAIFSVQGKAINDNASRNINVLVVGNPANTNALIAQRNAPDLDPRQFTAMTRLDHNRALSQLAQKTGTTVNDVTRMIIWGNHSSTQYPDIHHSSVKGQAGIDLVDQDWYETTFIPDVQQRGAAIIKARGASSAASAANAAIGHMRSWALGTAEGDWVSMGIYSDGSYGIAKGLIYSFPCVCKNGDWEIVQGLAINDFSQARMKASEDELLEERDGVSHLLP	331	REAL SEQUENCE
MDH_0005	MMDAFSTPIVATSPTRVTVIGGGNVGSTLAQRVVEKNLADVVLLDVVAGLPQGMALDLSEASGLTGFANRIVGTNQGDDTASSDVVVTAGGSRRKGGMSRDLLLVTAQIVVRAVTNYLVYAPKAKKSVITNFLNPAEQLGMQALKVSGLLPPEIFGMHGVLDHQRFRTMIAEKLSVSVCDMSTYVIGGVGDEMVPLHRVSTVGGVPLSDLWAQGKVDERRQRAGGGNVEKLQGHGTYYAPASAACTVVETILRDQSKLIPVPAWLKGAYGLADVAFGVPWQLSNNGVQSILVERLTDLPIKDMCCARFAVRQDNLVSEQNLVKAMVG	327	0.52
MDH_0006	MARKVIAIVGAGVIGSTLALQAAKDVIGDVVLLDVVEGMPQGKALDILDTGPVIAFDCKLTGSNHYADIEGADVVIVTAGIPRKPGMSRDDLIEINSKIMKEVTAGLKAFAPKAFVIVISNPLDAMVWLLPEISGLAAERILGMAGVLDTARGKIFLAERIGVSVGDINAFMIGGHDDAVVPVTRTAAVGKVSISELTQKDRLELTKKRTKGGREKIVKLRGTSGWAALGAATIDLWSAIIEGAKKIVESAGLCDDEGGVDEFVMGMPVGLKLGAGKIVEFCEIPSIEDYWLDKTGECDVKQGEDNVSNVMKSASQ	316	0.48
MDH_0007	MRRKRIALIGAGQVGATSAQIVSARELGDIVLVDLPAQENQAKGKALDLFEASPMLGFKADIKGTADYSDIQDSDVVVITAGIPRKPGMSREDLLNTNAKIVEEVSAKIHEFSPRAIIIVLTNPVDCMTTVAYIASGYPRQKVIGQSGILDTIRFRTFVAWELGVSVSDIQGLVLGGHGDTMVPLLTFWCTGGIPLKKFFRSERIAAIVERTRMVGGEILTLLQNGSAFFAPAASLAQMVEAILKDERRVLCCSVYLEGEYGMRDVYVGVPVVIGKDGVEKIIELPLSPKERWDFQKSVASFDDTLQRLRSF	312	0.58
MDH_0008	MSVPKVTVVGAGNVGAHWACVLAESDLADVVMMDIREGAAQGKAMDISCTAPIEPFSSHLTGTADYADVAGADIVVITSGLWRKPGMTRADLLGINKGIIHQVSDGILETAPDVVFIMVTNPVDILTYLIARRSGLPTNRLMGLGGVLDSSRLAYAVCEKLGAEPADVCSCAVGQHGLGMVVSPRTWIVNGTPISALVEAAAVAEVVHECVKGGAEVLANLKTGSAWYAPGAGIARMVDAIWWDSNSILSVCAYLDGEYSQTDMCMGVPTRVGKDGLATVVEFDLDAEELAAVQASASWVRKGIAKLAQ	309	0.6
MDH_0009	MRRKITIIGAGGVGSAWATVWAAAELHGEIVLLDVMEGAAQGKALDLRQAGPLLPFDTRLTGSNNYRATKDADVVIITAGFPRKPGMSRSDLLRKNFGIVKWVTEQVKRHAPDAIVVPVSNPLDVMAWVVKQVTGFPRERVVGMAGVLDSARYRAFLAEALDVAVKDVQAMVLGGHGDTMVPLISYTNVSGIPVTQLMPKARLDAIVDRTRNGGAEIVNYLKTGSAFYAPSAAAVKMVEAIVNDSKRVLPCAAYLQGEFGLSDVCFGVPVQLGANGVEKIIEVKLTDEEKDLLAQSAEGVQKTMAAVKM	309	0.66
MDH_0010	MARKKIALIGGGQIGDNLAMLAAQKELGDVVILDIPEAENVTKGKALDLMQMCPFGNYDASISGSSNYRDVAGSDIIIITAGIPRKPGMSREDLLSINLKIIKNVANNVKQYAPNSFVIVVSNPLDAMVYSFQKVTGFSTNKVVGMAGALDSARFRTFIAMETGYSVQDVATMVLGGHGDTMVPINRLTTIGGIPIEELISQERLEAIVERTRFAGGEIVKLFGNGSAFYAPAASTIEMAEAYLQDKRRVLPCATLCKGEYGIKGYFIGVPVVIGANGVEKIIEFSLNDEEKAMFQKSVDAVKKTLAETNT	311	0.75
MDH_0011	MRKKISIIGAGNVGATVALRAVIRELGDIVLVDIIEGIPQGKALDLMEAGPVEGFDHWVTGTNDYEDTRNSDVVIITAGLARKPGMSRDDLLATNMEIMKEWAEKVKKYSPNAVLIVVSNPVDAMVQAAFKISGFPKNRVIGMAGVLDSARFRTFIAWELGVSVHDVQALVMGGHGDTMVPLPRYTTVAGIPITQLIPKEKIEAIVQRTRSAGAEVVGYLKTGSAFYAPSASAIEMAETILKDQKRVLPCAALLEGQYGWKGVYMGVPAVLGGRGVERVLEVKLDPEERWALDASVEEVKKLREEVKKT	309	0.67
MDH_0012	MKRKKIALIGAGQIGGTLAHLALIKELGDVVLFDIAPGMPQGKALDLSQSSPIEGVDIKVTGTTDYKDIENSDVVIVTAGVPRKPGMSRDDLLGINIKVMESVGEGIKWNAPNAFVICITNPLDAMVCALREFSGVPDNKIVGMAGILDSARFRWFLADELNVSVQQVQAYVLGGHGDSMVPLVKMSTVAGISLEQLVKEGKTSQERLDAIVRRTRKGGGEIVALLKTGSAFYAPAAAAIEMAESYLKDKKRLLPCAAWLNGEYGVKDMYVGVPTVIGANGVERIIEIELTQSEKEEFARSVNSVEGLIAACKGIDAELK	320	0.75
MDH_0013	MARKKIALIGAGQIGGTLAHLAAIKELGDVVLFDIAKGMPNGKALDIAESGPVDGFDVKLTGTEDYADIKGSDVVIVTAGVPRKPGMSRDDLLGINLKVMQSVGEGIKKYAPNAFVICITNPLDAMVCALQKFSGLPDNKVIGMAGVLDSARFRYFLAEELKVSVQDVQAFVLGGHGDTMVPLAKYSTVAGIPLPELVKMGYISQEKLDEIVDRTRDGGGEIVGLLKTGSAFYAPAAAAIAMAESYLKDKKRVLPCAAWLDGEYGVDDMYVGVPVVIGANGIERIIEITLDQDEKAEFDKSVASIKGLIQACKGIDPSLK	320	0.82
MDH_0014	MASAWKIVTITGAAGNIGYALLFRIAAGELLGTDQPIKCLLLIIPQEEALKGTTAELMDCAAPQLTWIKEIYDDNEAVKGVSVYCYLVGMPRRTHNTERDLLAAAAAGIFGPQGAAINACARDDFNVVVVGNPANTTCLIAAYSAPDMKADNFWWLTARDHHRGIQQLAQKLMHDTSEIKQMTVWGNHSATQQYDLVTHTVRGPAAADLINPQDWLQETFIPTVQRRGAAVIEARGASSAASAANAIVSSVYSLTTDTPAGETFSMYVWSKGQYGVDEGLIFSFPCRTKHGEVRVVAGLDLSDFGRQEFDASLDELRQERDAVKELGLIE	330	0.55
MDH_0015	MTKSPVRVAVTGAAGQISYALLFRIATGAMLGPDQPVCLQLLELTAALAALKGVMMELDDHAWPTLQNVTGTDDANVAFGDADYALLVGAIPRKAGMERSDLLSINGGIFKPQGKAMARSASDGVKVLVVGNPCNTNALVARQCSGGLDPDRFWAMTHLDEARANTQLALKAGVDVTEITHLAIWGNHSSTQYPDFYNAQIGNVPAAETVDEEPWEGDYFPTVAQNGAAIIEARGASSAASAASGAIDELRDWTWLTAAGDWYSAAIPSDGSYGVPAGLMYGFPLTSKGGGSSEIVDLAISDESRAKIEAAVAALLNEREAVASEAAQA	329	0.61
MDH_0017	MKQPLCITVSGAAGQISYSLLFRVAAGSMLGPDQPIILCILEISPALPALEGVVMELNDCAFPLLKGIEVTDDAEVAFKDTDYALLVGARPRGPGMERKDLLEANAQIFSVQGKAINDHASRNVKVLVVGNPANTNALIAQSNAPDIDPSQFTAMTRLDHNRAISQLSEKTGTHTTDIKNMTIWGNHSATQYPDLFHALVKGKAALSMVEQQWVTNEFIPTVQQRGAAVIEARGLSSAASAANAAIDHMRTWVQGTEEGDWVSMGIPSDGSYGIEEGVIYSFPVVVKNGKYSIVQGLDINEFSRQKMQATEKELEEERDAVKHLF	325	0.77
MDH_0018	MPKPVRVAVTGAAGQISYSLLFRIAAGQLLGPDQPIVLCLLEISPALPALEGVVMELCDCAFPTLHGVETTDYPDVAFNDVDYALLVGSRPRGPGMERKDLLEANAAIFSVQGKALNAHANRDVKVLVVGNPANTNALIAQRNAPDLDPSQFTAMTRLDHNRAKAQLAEKTGVHVTTIKRLTIWGNHSATQYPDLSHALVKGQPALEKVDQAWYENEFIPAVQQRGAAIIQARGQSSAASAANAAIDHMRTWAHGTDDNDWTSMGVWSDGSYGIEEGLIYGYPVTCVDGKYSIVQDLEISEFSRTKMDATAKELEDERDAVSHLFP	326	0.77
MDH_0019	MSKPVRVTVTGAAGNIGYALLFRIAAGAMFGPDQPVRLNLLEIPQAVKAAKGTAMELEDCAFPTLAGVEIYDDPENAFEGSDVALLVGAAPRTPGMERADLLEANAGIFGPQGKAINDGAADDVRVVVVGNPANTNALIAQSNAPDLPADRFSAMTRLDHNRAIAQLAQKAGHAVTEIDNMTIWGNHSATQYPDVTWAKIRGKDAPDVVNDQAWLQDEFIPTVQKRGAAIIKARGLSSAASAANAAVDHVRNWVNGTPEGDWTSMAVPSDGSYGVPEGLVSSFPVTTWDGDWRIVEGLEINDFSRARIDASLAELRQERDTVKELGLIE	329	0.75
MDH_0020	MKTPVRVAVTGAAGQIGYSLLFRIASGDMLGPDQPVILQLLEITPALPALNGTAMELDDCAFPTLAGIVATDDPDVAFKDADYALLVGSRPRKAGMERKDLLCANGGIFGPQGKAINAHADRDVKVLVVGNPANTNALIAAKNAPDLKPKNFTAMTRLDHNRALAQLAAKTGKAVTDIERLIVWGNHSSTQYPDIFNATVAGKPALDLVQMDWWYSEFIPTWQQRGAAIIKARGLSSAASAASAAINHMRQWAAGTPDGDWVSMGIPSDGSYGIYAGLIYGYPVICKDGAYTIVQDLEIDEFSREKMDATCAELREERDAVEHLFP	326	0.79
MDH_0021	MARPKIALIGSGMIGGTLAHLAGLKELGDIVMFDIAEGTPQGKGLDIAESSPVDGFDARLTGATDYAAIAGADVWIVTAGVPRKPGMSRDDLLGINLKVMEAVGAGIKKYAPEAFVICITNPLDAMVCALQKFSGLPAQMVVGMAGVLDSARFRYFLAEEFNVSVEDVTAFVLGGHGDTMVPVARYSTVAGIPLPDLVKMGWTSQDKLDAIIQRTRDGGAEIVGLLKTGSAFYAPATSAIAMAESYLKDTKRVLPVAAWLSGEYGIKGMYVGVPAVIGAGGVERVVEIELDSDEKAMFARSVKSVKGLIEACVGIDPSLS	320	0.88
MDH_0022	MTTTPVTVTVTGAAGQIGYALLFRIASGALLGPDQPVRLRLLEIPPALKAAEGTAMELEDCAFPLLTGVDITDDANEGFDGANVALLVGARPRTKGMERGDLLEANGGIFRPQGEAVNDHAADDVRVLVVGNPANTNALIAHAHAPDIPAGRFSAMTRLDHNRALAQLAQRTGAPIADIKRMTIWGNHSATQYPDVSHALVGGRPAADEVERAWLKDEFVPTVAKRGAAIIAARGASSAASAANAAIDHVHTWHLGTAEGDWTSMGIPSDGSYGVPEGLISSFPVTAKDGDYEIVQGLDIDEFSRARIDASVAELAEERDTVRHLGLI	328	0.83
Batch02 - 2019-06-04
Sequence ID	Amino acid sequence	Lenggth	Identity to closest real sequence in dataset
G_PGAN02_0021	MSKVTVVGAGNVGATCANVLAFNQVADEVVMLDVKEGISEGKALDLYQTASLLGFDTTLVGCTNDYAKTANSDVVVITSGIPRKPGMTREELIGVNAGIVKNVAENLLKYSPDAIIVVISNPMDTMTYLALKALGLPKNRIIGMGGALDSSRFKYYLSQALGKNANDVEGMVIGGHGDTTMIPLTRLATYKGRPVTQLLSEEKLDEVAASTMVGGATLTKLLGTSAWYAPGAAGAFVVESIIRDQKKMITCCVALEGEYGQSDICIGVPVIIGKNGCEKVVDYKLNAEENAAFTKSAEAVRATNAVLNEISVV	313	0.84
G_PGAN02_0022	MSKVTVVGAGNVGATCANVLAFNQVADEVVMLDVKEGVSEGKAMDMMQTAQLLEFDTTVVGCTNDYSKTANSDVVVITSGIPRKPGMTREELIGVNAGIVKEVAENVLKYSPNAILVVISNPMDTMTYLSLKSLGLPKNRVIGMGGALDSSRFKYFLSQALGCNPKDVEGMVIGGHGDTTMIPLTRLATYNGMPVTQFLSAEQLEKVAADTMVGGATLTGLLGTSAWYAPGASAAYVVKSIVNDRKKLIPCSVYLEGEYGESDICIGVPVVIGKNGVEKIVELELNEDEKDAFAASAEAVRAMNAVLKELNVI	313	0.86
G_PGAN02_0023	MTNSPVTVTVTGAAGQIGYALLFRIASGQLIGPDVPVKLRLLEIPQAVKAAEGTAMELDDCAFPLLRGIDITDDPKRAFEGTNVALLVGARPRTKGMERGDLLEANGGIFGPQGKAINAHAADDIRVLVVGNPANTNALIAQRHAPDIPAERFTAMTRLDHNRALSQLAKKLGVPVSDIKKLTIWGNHSATQYPDLFHAEVGGKIATEQVEQAWIDDEFIPTVAKRGAAIIEARGASSAASAANAALDHIWTWVNGTPEGDWTSAAIVSNGEYGVPEGLTSSFPVTAKGGKYEIVEGLDIDEFGRARIDASVKELTEERDAVKSLG	326	0.87
G_PGAN02_0024	MNRKVTVVGSGNVGATAARRIATKELADVVLLDILEGVPQGKGLDMLEANPVEGSDSCVLGTNDYADTANSDIVVITAGLARKPGMSRDDLLMKNAAIIKSVTEQIVKHSPNCIIVPVTNPLDAMCQVVYRVSGFPRERVVGMAGILDSARMRAFIAEELNVSVENTHAFVLGGHGDTMVPLPRYSTVAGIPITELMDSATIDQIVKRTAGGGAEIVALLGTGSAYYSPGSSIVEMVEAILKDKKKILPCAVFLQGEYGIHGLYVGVPVKLGAGGVEDIIEITLTPDERAALEKSAEAVKELVDVIKI	308	0.88
G_PGAN02_0025	MARNKIALIGAGNIGGTLAHLAGLKELGDIVLFDIAEGIPQGKGLDIAQSSPVEGFDAKFSGANDYAAIAGADVVIVTAGVPRKPGMSRDDLLGINLKVMEAVGAGIKKYAPDAFVICITNPLDAMVWALQKFSGLPACKVVGMAGVLDSARFRYFLSDEFNVSVKDVTAFVLGGHGDSMVPLARYSTVAGIPLPDLVAMGCTSQDRLDAIVQRTRDGGAEIVGLLKTGSAFYAPATSAIAMAKAYLKDQKRVLPVAAWLSGQYGVDDMYVGVPTVIGAGGVEKVVEISLNDDEKAMFAKSVAAVQGLIEACKGIDPSLA	320	0.88
G_PGAN02_0026	MTNTPVNVTVTGAAGQIGYALLFRIASGQLLGADVPVKLRLLEITPGLKAAEGTAMELDDCAFPLLEGIEITDNPNVGFDGANIALLVGARPRTKGMERGDLLEANGGIFGPQGKAINDNAADDIRVLVVGNPANTNALIAQAAAPDVPAERFTAMTRLDHNRALTQIAQKLGATVADVKRLTIWGNHSATQYPDIFHCEVGGKNAAEAVNDQKWLANDFIPTVAKRGAAIIEARGASSAASAANAAIDHVRTWVNGTADGDWVSMGIPSDGSYGVPEGLISSFPVTVANGEYSIVQGLEIDEFSRARIDASVAELAEERDAVRGLGLI	329	0.9
G_PGAN02_0027	MTDFLDTLLPCQSPRVSVIGAGNVGRTLAQRIAEKNLADVVLLDIVNGLPQGIALDLMEAHGIELCDSEIIGTNNYEDTAGSDIVVITAGLARKPGMSRDDLMNVNAKIVVEAATKHLEYSPEAIFIVITNPLDVMTYLVWQATGLPPQRVMGMAGVLDSARLQTFIAMELGVSMADVHAMVLGGHGDLMVPLPRYSTVSGVPITELMDESTIERLVERTRNGGAEIVKLLKTGSAYYAPSSSAHTMVEAILKNQSRLLPAAAYLKGEYGLQGIYLGVPCRLGCRGVESIIEVKLTDEERLALCTSAAAVRQLVDLLLDVM	321	0.89
G_PGAN02_0028	MRKKVTIVGSGNVGATAAHWIASKELADVVLIDIIEGVPQGKGLDLLEAMPIEKRDSYILGTNDYADTANSDIVVITAGIPRKPGMSRDDLLNTNWGIMKDVVGKVVQVSPNCILIVVSNPLDAMAQAALKLSGFARERVIGMAGVLDSARMRAFIAWELKVSVENTTAFVLGGHGDTMVPLPRYSTVAGIPITELMDAATLARIVQRTRDGGAEIVKLLKTGSAYYAPSAAITEMVEAILKDKKKILPCAAYLQGEYGINGLFVGVPVKLGAKGIEQVIEIKLTPEEKAGLDRSAAAVKELVGVIGV	308	0.91
G_PGAN02_0029	MARQKIALIGSGQIGGTLAHLAALKELGDVVLFDIVEGIPQGKALDIAESSPVDGVDVNLTGTNDYADIAGADVCIVTAGVPRKPGMSRDDLLGINLKVMKSVGEGIKKYAPEAFVICITNPLDAMVWALQKFSGLPACKVVGMAGVLDSARFRYFLSEEFNVSVEDVTAFVLGGHGDTMVPLARYSTVAGIPLPDLVKMGCTSQDRLDKIIQRTRDGGAEIVGLLKTGSAFYAPAASAIQMAESYLKDKKRVLPVAAWLSGQYGVKDMYVGVPTVIGANGVEKVIEIDLDKNEKAQFDKSVASVAGLVEACIGIAPALK	320	0.92
G_PGAN02_0030	MARNKIALIGSGMIGGTLAHLAGLKELGDVVLFDIAEGTPQGKGLDIAESSPVDGFDAKFTGANDYAAIEGADVVIVTAGVPRKPGMSRDDLLGINLKVMEAVGAGIKKYAPEAFVICITNPLDAMVWALQKFSGLPACKVVGMAGVLDSARFRYFLSEEFNVSVEDVTAFVLGGHGDDMVPLARYSTVAGIPLPDLVKMGCTSPDRLDAIIQRTRDGGAEIVGLLKTGSAFYAPAASAIAMAESYLKDQKRVLPVAAWLTGQYGLDDMYVGVPTVIGANGVEKIVEITLNKDEKAMFDKSVASVQGLVEACKGIDPALAK	321	0.92
G_PGAN02_0031	MSTSPLKVAVTGAAGQIGYSLLFRLASGSLLGPDRPIELRLLEIEPALKALEGVVMELDDCAFPLLAGVEIGADACKIFDGVNLALLVGARPRGPGMERSDLLEANGAIFTAQGKALNEVAADDVRIGVTGNPANTNALIAMTNAPDIPQEAFSALTRLDHNRAISQLAARTGHAVTDIKKMTIWGNHSATQYPDLFHAEVKGRRAAEVVNDQAWIENDFIPTVAKRGAAIINARGASSAASAASATIDAARDWLLGSPEGDWVSMAVVSDGSYGVPEGLVSSFPVTTSDGDWSIVQGLEIDEFSRSRIDKSVAELAQERAAVTELGLI	329	0.92
G_PGAN02_0032	MTNTPVTVTVTGAAGQIGYALLFRIASGQLLGADVPVKLRLLEIPQGVRAAEGTAMELDDCAFPLLQGIDITDDPNAGFDGANVALLVGARPRTKGMERGDLLEANGGIFKPQGRAINDNAADDIRVLVVGNPANTNALIAQAAAPDVPAERFTAMTRLDHNRALTQLAKKTGTTVSGIKRLTIWGNHSATQYPDIFHAEVAGKNAAEVVNDETWLADTFIPTVAKRGAAIIEARGASSAASAANAAIDHVHTWVNGTAEGSWTSMGIPSDGSYGVPEGLISSFPCVAKDGRYEIVQGLDINEFSRARIDASVQELTEERDAVRKLGLI	329	0.93
G_PGAN02_0033	MLDFCDTLIPCHSPRVSVIGAGNVGRTLAQRIAEKNLADVVLLDIVNGLPQGIALDLMEAHGIELCDSEIIGTNNYEDTAGSDIVVITAGLARKPGMSRDDLMNVNAKIVVEAATKHLKYSPEAIFLVITNPLDVMTYLVRQATGLPPQRVMGMAGVLDSSRLQTFIAMELGVSTADVHAMVLGGHGDLMVPLPRFHTVSGVPITELMDEMTINRLVERTQNGGAEIVKLLQTGGAYFAPASSAHTMVETILNNQSRLLPAAAYLKGEYGLQDVYLGVPCRLGCRGVESILEVRLTDAERLDLCTSAASVQQNVWLALDSLKVLM	325	0.94
G_PGAN02_0034	MSTSPLKVAVTGAAGQIGYSLLFRLASGSLLGPDRPIELRLLEIEPALKALEGVVMELDDCAFPLLAGVEIGADANKIFDGVNLALLVGARPRGPGMERSDLLEANGAIFTAQGKALNSVAADDVRIGVTGNPANTNALIALTNAPDIPQERFSALTRLDHNRAISQLAKKTGAKVTDIKKMTIWGNHSATQYPDVFHAEVGGKNAAELVNDQEWIENDFIPTVAKRGAAIIDARGSSSAASAASATVDAARSWLLGSPAGDWVSMAICSDGSYGVPEGIVSSFPVTTKDGNWSIVQGLDIDEFSRGRIDKTAAELVDERQAVTELGLI	329	0.95
G_PGAN02_0035	MARNKIALIGSGMIGGTLAHLAGLKELGDVVLFDIAEGTPQGKGLDIAESSPVDGFDAKFTGANDYAAIEGADVVIVTAGVPRKPGMSRDDLLGINLKVMEQVGAGIKKYAPEAFVICITNPLDAMVWALQKFSGLPACKVVGMAGVLDSARFRYFLSEEFNVSVKDVTAFVLGGHGDDMVPLARYSTVAGIPLPDLVKMGCTSQDRLDAIVQRTRDGGAEIVGLLKTGSAFYAPAASAIAMAESYLKDQKRVLPVAAWLSGQYGVKDMYVGVPTVIGAGGVERVVEIDLDKDEKALFAKSVASVAGLIEACIGIAPSLKK	321	0.95
G_PGAN02_0036	MNSFCDTPIPCHSPRVSVIGAGNVGRTLAQRIAEKNLADVVLLDIVNGLPQGIALDLMEARGIELCDSEIIGTNDYADTAGSDIVVITAGLARKPGMSRDDLMNVNAKIVVEAATKHLKYSPEAIFIVITNPLDVMTYLVWQATGLPPQRVMGMAGVLDSSRLQTFIAMELGVSTADVHAMVLGGHGDLMLPLPRYHTVSGVPITELMDEITINRLVERTRNGGAEIVKLLQTGGAYYAPASSAHTMVETILRNQSRLLPAAAYLKGEYGLQDVYLGVPCRLGCRGVESILEVRLTDAERLDLCTSAASVRQNVWLALDSLKVLM	325	0.96
G_PGAN02_0037	MTDFCDTPIPCQSPRVSVIGAGNVGRTLAQRIAEKNLADVVLLDIVNGLPQGIALDLMEAHGIELCDSEIIGTNNYEDTAGSDIVVITAGLARKPGMSRDDLMNVNAKIVVEAATKHLQYSPEAIFIVITNPLDVMTYLVWQATGLPPQRVMGMAGVLDSSRLQTFIAMELGVSTADVHAMVLGGHGDLMLPLPRYHTVSGVPITELMDEMTINRLVERTRNGGAEIVKLLQTGGAYYAPASSAHTMVETILRNQSRLLPAAAYLKGEYGLQDVYLGVPCRLGCRGVESILEVRLTDSERLDLCTSAASVRQNVWLALDSLSVLY	325	0.96
G_PGAN02_0038	MTDFCDTLIPCQSPRVSVIGAGNVGRTLAQRIAEKNLADVVLLDIVNGLPQGIALDLMEAHGIELCDSEIIGTNNYEDTAGSDIVVITAGLARKPGMSRDDLMNVNAKIVVEAATKHLKYSPEAIFIVITNPLDVMTYLVWQATGLPPQRVMGMAGVLDSSRLQTFIAMELGVSTADVHAMVLGGHGDLMLPLPRYTTVSGVPITELMDEITINRLVERTRNGGAEIVKLLQTGGAYYAPASSAHTMVETILRNQSRLLPAAAYLKGEYGLQDVYLGVPCRLGCRGVESILEVRLTDAERLDLCTSAASVRQNVWLALDSLKVLM	325	0.97
G_PGAN02_0039	MGKTVKVAVTGAAGQIGYSLLFRIASGQMFGADTAVEIQMLELEAAIPAAKGVIMELEDCAFPLLQKVTVSSDLDTAFKDINWALLVGSVPRKAGMERGDLLKINGGIFVNQGKAIEKNAASDVRILVVGNPCNTNCLIAMNNAKGVPQDRWFAMTKLDENRAKSQLASKAGVPVKEVTHLGIWGNHSSTQYPDFYNAKISGKPVTDVISDWEWLKGDFIKNVQQRGAEIIKARGASSAASAANGVVDTVRGIITPTAPGDWFSAAIVSDGSYGAEKGLIFGFPLKSDGKKVEIIQGLSLNDFAKEKFKITHDELVSERNEVKEML	326	0.98
G_PGAN02_0040	MWGKISIIGSGNVGATAARLISTRNLADIELFDVCEDIARGKALDIGQSLAQSSSASKVTGTHNGSLNAGSTLVRITAGVARKPGWTRQDVLSINKPILQAIASNVVKHAPEATLVVVTNPIDVMTYLAFKVSGLPRNRVVGLSGVLDGGRLATFVARELGVKPSAVHPHVMGEHGGSMVVMPRFTLVNGKPLSELVDPEKADALAKRTVQGGAEIVAFLKTGSAFYAPAASIAAMVEAILKDTKRVMSVSAHLDGQYGLHDIYFGVPVILGTGGVEEVVELPLNDEEQALLQKSADHVKNGIANLKSL	309	0.65
Batch03 - 2019-07-15
Sequence ID	Amino acid sequence	Length	Identity to closest real sequence in dataset
G_PGAN03_0041	MKVTVIGAGNVGATCADHIANKQLANELVLVDVAEGIAEGKALDLWQTQALHGFDSKITGVTNDYLATNSSEVVVITSGIPRKPGMTREELIETNANVVESVAKSVVKYHPQAIFVVHTNPLDTMTHLALKQGSLPKKRVIGMGGILDSSRFRGYFDQALDKPSSDIEGMIIGGHGDTTMIPLFRFAKMNGIPVTELLSKQKLDAIRNKTTVGGATLTSLLGTSAWYAPGASVCAVIEAILNDRKRIISASVYLDGEYGNWDIYLGVPVVLGKSGVEKIVDLNPSNEELELLRNSAEKIKSCVKILNDSNLT	312	0.6
G_PGAN03_0042	MKVTVVGAGNVGATCANVLAHKEVADEVVLLDIKEGVSEGKAMDMMQTAQLLGFDTKLIGSTNDYEKTANSDVVVITSGIPRKPGMTREELIGVNAGIVKSVTENVLKYSPNAIIVIVSNPLDVMTYLTYQQSKLPKQRVIGMAGVLDSARFRSFIAMELDVSVKDIQGLVLGGHGDTMVPLPRYTNVAGIPIRQFLPQAKLDKIVQRTQDGGGEIVNLLKTGSAYFAPAAAIAEMIKAVLNDKRQILPCSVYLEGEYGYKDMVSGVPVVLGNHGIEKIVEVKLTDEEKEALDKSVESIQSLIDTLHKLGLI	312	0.62
G_PGAN03_0043	MRKKVTVVGAGNVGATAAQRLYRRDYCDIVLVDVIEGMPQGKALDIMQSGPVKNHDSRVIGTNGYDETAGSDIVVITSGIPRKPGMSRDELIGTNAGIVKEVTQQALAISPNTVLVVVSNPLDTMTYVAYQLSNLPRQRVIGMAGILDSSRFRAFIAMELGVSIEDINAFVLGGHGDTMVPLAKYTTVAGVPLTDLLPKKKIDKIVKRTQKGGAEIVNLLKTGSAYYAPSASVAEMIEAIVRDKKRILPCCVYLEGEYGLKDVYIGVPVKLGAKGLEEVIEFKLTDDERTALRTSADAVRNVIEVLKKNNLF	312	0.64
G_PGAN03_0044	MKKVTVIGAGNVGATVAHVVAKKDLYSEVVLVDINEDVAKGKSLDMWQACPIVNSNTKVTGSNQYEETADSEIVVVTAGLARKPGMSRDDLLVTNMRIVVSVTNEVVKYSPNCIIICVSNPLDVMVYHVYEISGFPRSRVFGMAGVLDTARMATFIDEKLKISSERIQAFVLGGHGDDMVPLPRFSTVAGVPITDLLPEEKLEQLVQRTRTGGAEIVSLLKNGSAFYAPGASVAQMVEAIVKDQKRILPVSAYLQGEYGINDIFMGVPVKLGKNGIEKIIEIKLNPDEQAALDNSASSVRELIDVLDKMKLFED	314	0.64
G_PGAN03_0045	MKVTVVGAGNVGATCANVLAYKEVADEVVLLDVKEGVAEGKAMDMWQTAPLLGFDTKIVGSTNDYSKTANSDVVVITSGLPRKPGMTREDLIGINAGIVKSVAENIVKYSPETIIIVVSNPLDVMTYLAYATAKLPSERVFGMGGILDAARFRAFISEELDVSPDDIQALVMGGHGDSMVPLPRYTNLAGIPVDDFIPKEQLEAIIQRTQDGGAEIVKLLKTSSAYFAPAAAITQMVDAILNDKRQIMACSVYLEGEYGLKDMVAGVPVVLGNHGVEKIVEYTLNEEEGELFRKSVESIQDMIDILHALN	310	0.66
G_PGAN03_0046	MKVTVVGAGNVGATCANVIAHKNLVNEVVLLDIKEGLAEGKALDIWQTGPINHFDTRVIGVTNDYEATKDSDVVVITSGLPRKPGMSRDDLIATNAGIVRDVTEKSIKRSPNACLIIVTNPLDVMTYVAYKQAKLPAERVVGMAGVLDSARFRTFIAMELGVSVEDVQALVLGGHGDTMVPLVRYTTVSGIPITQMIPKERLDAIIQRTKDGGGEIVALLKTGSAYYAPAAAVAEMVESVLLDKKRVLPASVYLEGEYGLKGFFVGVPVQIGAGGLEEVIEVTLSDAEKAALDKSADSVQELIAHVAALLA	311	0.64
G_PGAN03_0047	MARKKITIVGAGNVGATTAQRIVEREYADVVLVDIVEGVPQGKALDMLESGPVLGYDSKILGTNSYEDTADSDIVVVTSGLARKPGMSREDLLMKNANIVKEVTEKVMKYSKDPIIIMVTNPLDIMAHVAWKFSGFPKERVIGMAGVLDSARFKAFIAQELNVSMNQIHAYVLGGHGDTMVPATRYTTVAGIPVTDLITPERLAELIERTRNGGAEIVSLLKTGSAYYAPSAATVRMVESILLDKKKVLPCAALLEGEYGINGTFFGVPVVIGRKGVEKIIQMKLTSTEQSKLKVSAQQVKELVPSITRLLAAC	314	0.69
G_PGAN03_0048	MMRKKIAIVGAGNIGGTLAHLAALKNLGDVVLLDIAEGVPQGKALDLAQTAPVEGVDWKITGTTDYKDLEQSDVVIVTAGVPRKPGMSRDDLLGVNIKVMKSVGNGIKQHAPNSFVICITNPLDIMVWVLQKSSGIPPNKIVGMAGVLDSARFRTFLAQDLGVSVESVTALVLGSHGDTMVPLLRFATVSGIPILDLIKLGCTTQDKIDQIVKRTRNGGAEIGGLMKTSSAYYAPASSAIEMAESFVKDQKRILPCAAYLHGQYGLKGFFVGVPVRLGANGIESIVEIQLEKNEHAQFLKSVKTLNNLLEACKAIEPKLS	320	0.7
G_PGAN03_0049	MSKVTVVGAGNVGATCANVLAFNEVADEVVMLDVKEGVSEGKAMDMWQTSSLLGYNTRVVGSTNDYSTTANSDVVVITSGIPRKPGMTREDLININAGIVKSVTQNIVKYSPEAIIIVVSNPLDVMTYLALLASGVPTRRVFGMAGVLDTARYRAFLAEEIGCSPKDIQAILMGGHGDTMVPLPRYSTVSGIPVKDMVDEEKLEAIVQRTKHGGGEIVQLMGTSAYYAPSAACAEMVEAVVLDQKRIFCCCAHLEGEFGLNSTYVGVPVALGGAGVEEVIEIGLTNDEWAAFNTSAHHVKEDMDDLLHAKNFPD	314	0.69
G_PGAN03_0050	MTSLLFPPHLCNMPRVSVIGAGNVGSTLAQRIANKQLADVVLLDIVEGLPQGIALDLMQAHGVDDCDRRVVGTNDYADTAGSDIIVVTAGVPRKPGMSRDDLLKINAKIVVEAAQEAIAHSPEAIFIVITNPLDVMTYLAWQATGLPRKRVMGMAGVLDSARFRTFIAMELGVSPNDVRAFVLGGHGDLMVPLPRYSTVNGIPITELMDASTIAELVERTRDGGAEIVKLLQTGGAYYAPSASVHLMVETILKNQRRILPCAAYLEGEYGLQDIYLGVPCQLGCRGVESVIELKLSVSERTALCSSAAAVRELVDAALDILGL	323	0.7
G_PGAN03_0051	MRKITVVGAGNVGATCANLIAFREVADEVVMLDVKEGVSEGAAMDIQQTSQVLRYDTIVGGSTNDYTKTADSDVVVITSGIPRKPGMTREELINTNVGIVKSVTQNILHYSEDTIIVVVSNPMDTMTYLALKSLGLPKNRIIGMGGALDSSRFKYYLSLKMGRSVSEIQAMVIGGHGDTTMIPLTRLASYKGVPADSYLTAEALEKVAKNTMVGGATLTKLLGTSAWYAPGNGTAAVVEAILKDTRQICPCSVYLEGEYGHSDICVGVPIMLGANGAEKVIELDLNDTEKEMFAKSVKSVRNTNATLHENKFF	313	0.72
G_PGAN03_0052	MKSPIKVAVTGAAGQIGYALLFRIASGEMFGPDQPIALHLIEIPNVLGALEGVVMELHDCAFPLLESITPAADLDEGFRGVNWALLVGSIPRKAGMERKDLLGINGKIFIGQGQAIERNAAADVRVFVVGNPCNTNCLIAMNNAKDIPNDRFYAMTRLDELRARTQLAQKAGVDVTAVTQMTIWGNHSATQYPDFYNAKINGVSATKVIQDEAWLKETFVETVQQRGAAIIKARGKSSAASAANAVITTVWSLITETKKGEFFSVAQCSQGEYGVDKGLIFSFPCKTKGARIVVVTGIPCNDFSRAKHEATKNELLEEKNEVELLLPWA	329	0.77
G_PGAN03_0053	MKSPLKVAVTGAAGQIGYALLFRIASGEMFGPDQPIALHLIEIPNALGALEGVVMELHDCAFPLLQSITPTADLDEGFRDVNWALLVGSVPRKAGMERKDLLGINGKIFVGQGQAIEKNAADDVRIVVVGNPCNTNCLIAMNNAKDIPNDRFFAMTRLDELRARSQLAQKAGVDVTAVTNMTIWGNHSSTQYPDFYNAKINGVSATEVIKDEAWLKGTFVSTVQQRGAAVIKARGQSSAASAANALINGVWALTTETPKGEFFSVCQCSQGEYGVDKGLIFSFPCKTENGKLVVVEGIKCNEFGHAKFEATKNELLEEKNVVSEMGLAG	329	0.76
G_PGAN03_0054	MRNKVSVVGAGNVGATTAQRLFEKGYSDVVLVDVVEGIPQGKALDILESGPVVGTDAQITGTVSYEDSKDSDIVVITAGIARKPGMSRDDLLITNMNIVGSVTEEVVKFSPNPIIIVVSNPLDAMVQRAFRKSGLPKDRVVGMAGILDTGRFRTFLSDELNVSVNNVDAYVLGGHGDSMVPLLGSTTVGGVPVEDLIEKGRLESIIQRTRDGGAEIVNYLKTGSAYYAPSAAVAEMVEAILTDCKEVLPCAALLQGEYGIGELFVGVPIKLGSNGVEKVIEVELSDAEQTGFQKSVDSIKELVSIMETKAAK	312	0.77
G_PGAN03_0055	MKVTVVGAGNVGATCADVIAHRGIVNEVVLLDIKEGFAEGKALDIMQTASIDGFNTRVTGVTSDYSKTAGSDVVVITSGIPRKPGMTREELININAGIVKSVTEHIVKYSPECIIIVVSNPLDVMTYLALLAAKVDSRKVFGMAGILDTARYKAFLAEEIGCSPKDIQAILMGGHGDTMVPLPRYTTVSGIPVTDLVDDEKLEAIVKRTKHGGGEIVNLLGTSAYYAPSAAAAEMVEAILLDQKRIFPCCAYLEGEYGLNDLYMGVPVALGKNGVEEIIEINLGADEKAALNTSAGHVREVMDVVDRMKAFSD	313	0.77
G_PGAN03_0056	MKVTVVGAGNVGATCADVLAHREIVDEVVLLDIKEGVAEGKALDIMQTSSLQGFNTKVVGVTNDYSKTAGSDVVVITSGIPRKPGMSREDLISINAGIVKSVTENIVKYSPDAIIIVVSNPLDVMTYLAYLAAKVDSRRVFGMAGILDTARYRAFLAEEIGCSPKDIQAILMGGHGDTMVPLPRYTTVSGIPVTELVSAEKIEAIIQRTKHGGGEIVNLLGTSAYYAPGAAAAEMVEAILRDQKRIFPCCAYLDGEYGLNDLYMGVPVVLGGAGVEEIIEINLTDDEKALLNDSAGHVKEDMDALLHAKIFSD	313	0.79
G_PGAN03_0057	MNKSPIKVAVTGAAGNIGYALVFRIASGQMFGPDQPVILHLIEIPAVLGALEGVVMELDDCAFPLLQSVLPTADLDEGFRDINWALLVGSVPRKAGMERKDLLGINGKIFIGQGQAIEKNAAADVRVLVIGNPCNTNCLIAMNNAKEIPQDRCFAMTRLDENRARAQLAQKAGVEITAVSNMTIWGNHSSTQYPDFYNARINGRPATDVITDEAWLKEEFIQTVQQRGAAVIKARGQSSAASAANAIVDTVHSLITPTPAGEWHSVAVCSNGSYGVEKGLISSFPIRSYGSKLEVVQGLKLNEFSRAKIEATVNELKEERSMVKELLPAG	330	0.82
G_PGAN03_0058	MSKVTVVGAGNVGATCANVLAFNKVADEVVMLDVKEGVSEGKAMDMMQTAQLLEFDTTLVGSTNDYAKTANSDVVVITSGIPRKPGMTREELIGVNAGIVKSVAQNVLKYSPDAIIVVISNPMDTMTYLTLKSLGLPKNRIIGMGGALDSSRFKYYLSQALDCNANDIEGMVIGGHGDTTMIPLTRLASYNGMPVTNFLSKETLDKVAADTMVGGATLTGLLGTSAWYAPGAAVAYVVDSIVHDEKQLVPCSVYLDGEYGQSDICIGVPVVIGKNGCEKIVELKLTDAEKAAFEKSAEAVKAMNDVLREMNLI	313	0.83
G_PGAN03_0059	MKTPIRVAVTGAAGQIGYAALFRIANGDMLGREQPVILQLLDLPQAQGMLRGVMMELEDCAFPLLQGVIITDDPKVAFRDTEIALLIGARPRTKGMERKDLLEANGAIFSAQGKLLNEYAARHVKVLVVGNPANTNALIAMKNAPDLDPRNFSSMMRLDHNRAISQVAQKLGQPVSSIKKMIVWGNHSGTQYPDLDHAEIGGKKVWNLIDDQAWIENYFIPTVQKRGAAVIEARGLSSAASAANAAICHIRDWILGAHGNDWVTMSVPSDGSYGIPEGVIYGFPVTCRNGEYKIVQGLDISEIGQKCMDENYRELEEEREMVQQLLS	327	0.84
G_PGAN03_0060	MSKVTVVGAGNVGATCANVLAFNKVADEVVMLDVKEGVSEGKAMDMMQTAQLLGFDTTVVGCTNDYEKTANSDVVVITSGIPRKPGMTREELIGVNAGIVKSVAQNVLKYSPDAILVVISNPMDTMTYLSLKSLGLPKNRIIGMGGALDSSRFKYYLSQALGHNANDIEGMVIGGHGDTTMIPLTRLATYKGMPVSNFLSAETLDKVAADTMVGGATLTGLLGTSAWYAPGAAGAYVVDSIVRDEKKLITCSVYLEGEYGQSDISIGVPVVIGKNGCEKVVEIKLNEKEKEAFSKSAEAVRATNNVLREINVI	313	0.85
